# Unprecedented lead tolerance in an urban lizard

**DOI:** 10.1101/2024.12.06.626998

**Authors:** Annelise Blanchette, Kuan-Jiu Su, Alanna J Frick, Jordan Karubian, Alex R Gunderson

**Affiliations:** Tulane University, New Orleans, LA

**Keywords:** urban ecology, *Anolis*, heavy metals, locomotion, pollution, ecotoxicology, gene expression

## Abstract

Lead (Pb) is an extremely toxic heavy metal pollutant pervasive in many environments with serious health consequences for humans and wildlife. We found that Cuban brown anole lizards (*Anolis sagrei*) in New Orleans, USA, have the highest mean (955±877 µg/dL; N = 40) and individual (3,192 µg/dL) blood lead levels of any free-living vertebrate reported to date. Unexpectedly, this extreme field lead exposure did not decrease performance in whole-organism traits commonly affected by lead (balance, sprint speed, endurance). To identify toxicity thresholds, we employed a 60-day lead-dosing experiment and found that the brown anole blood lead threshold for decreased whole-organism performance is over an order of magnitude higher than the already extreme mean field concentration (10,600 µg/dL). Transcriptomic analysis of brain and liver from lizards in high and low lead sites revealed minor effects of lead exposure. However, several of the differentially expressed genes function in metal ion homeostasis and oxygen carrying capacity, pointing to cellular mechanisms that may contribute to high lead tolerance in these animals. The brown anole may be the most lead-tolerant vertebrate known to date and has the potential to serve as a powerful model system to help us understand mechanisms of lead tolerance.
