## Supplemental Data for Figure 2 for "Unprecedented lead tolerance in an urban lizard"

### Sheet: Master sheet
Taxa	CommonName	Species	BloodPb as reported	ppm	BloodPb (μg/dL ww)	Location and Site Notes	N	Reference	Notes on data
Reptiles	American alligator	Alligator mississippiensis	76 (ng/g ww)	0.076	7.6	Bear Island, SC; reference site	14	Nilsen et al. 2019
Reptiles	American alligator	Alligator mississippiensis	163 (ng/g ww)	0.163	16.3	Yawkey, SC; contaminated site	15	Nilsen et al. 2019
Reptiles	American alligator	Alligator mississippiensis	260.5 (ng/g ww)	0.2605	26.05	Low contamination sites: Lochloosa and St. Johns, FL	10	Nilsen et al. 2019
Reptiles	American alligator	Alligator mississippiensis	464 (ng/g ww)	0.464	46.4	Everglades, FL; high contamination site	14	Nilsen et al. 2019
Reptiles	American alligator	Alligator mississippiensis	494.5 (ng/g ww)	0.4945	49.45	Moderate contamination sites: Kissimmee and Trafford, FL	12	Nilsen et al. 2019
Bird	American robin	Turdus migratorius	0.26 (mg/kg dw)	0.057	5.7	Reference sites; converted to wet weight using 78.26% moisture referenced in study: Hg*((100-78.26)/100) = .26*((100-78.26)/100 = .057 mg/kg ww	10	Brasso et al. 2023
Bird	American robin	Turdus migratorius	2.04 (mg/kg dw)	0.44	44	Contaminated sites; converted to wet weight using 78.26% moisture referenced in study: Hg*((100-78.26)/100) = 2.04*((100-78.26)/100 = 0.44 mg/kg ww	23	Brasso et al. 2023
Bird	Andean condor	Vultur gryphus	15.47 (μg/dL ww)		15.47	Argentina	76	Wiemeyer et al. 2017
Birds	Bald eagle	Haliaeetus leucocephalus	19 (μg/L ww)		1.9	States in four major flyways throughout continental USA; mean includes all birds, not only those labeled as poisoned in paper	179	Slabe et al. 2022
Reptiles	Banded water snake	Nerodia fasciata	56 (ppb ww)		5.6	Department of Energy's Savannah River Site, South Carolina	34	Burger et al. 2007
Bird	Bearded vulture	Gypaetus barbatus	4.871 (μg/dL ww)		4.87	Pyrenees; France and Spain	100	Hernandez and Margalida 2009
Mammals	Black bear	Ursus americanus	1.9 (μg/dL ww)		1.9	Wyoming, Idaho, Montana, USA	35	Rogers 2010
Birds	Black kite	Milvus migrans	0.054 (mg/L ww)		5.4	Donana National Park	25	Benito et al. 1999
Bird	Black kite	Milvus migrans	19.43 (μg/dL ww)		19.43	Portugal	31	Carneiro et al. 2018
Birds	Black-headed gull	Chroicocephalus ridibundus	1.68 (μg/dL ww)		1.68	Tokyo Bay, Japan	114	Ushine et al. 2022
Birds	Black-headed gull	Chroicocephalus ridibundus	1.99 (μg/dL ww)		1.99	Mikawa Bay, Japan	42	Ushine et al. 2022
Mammals	Bottlenose dolphin	Tursiops truncatus	0.003 (μg/g ww)		0.3	Sarasota Bay, Florida	42	Bryan et al. 2007	Calves removed from Table 2 and mean was recalculated
Reptiles	Broad-snouted caiman	Caiman latirostris	<1.4 (mg/L ww)*		<140	Tapacurá reservoir, Pernambuco, Brazil	18	Dos Santos et al. 2021	Blood pb below limit of detection requirement of 1.4 mg/L
Reptiles	Brown anole	Anolis sagrei			40		50	Current study
Reptiles	Brown anole	Anolis sagrei			955		50	Current study
Mammals	Brown bear	Ursus arctos	91 (μg/L ww)		9.1	south-central Sweden	34	Brown et al. 2023
Mammals	Brown bear	Ursus arctos	96.6 (μg/L ww)	0.0966	9.66	Scandinavia	110	Fuchs et al. 2021
Reptiles	Brown roofed turtle	Kachuga smithi	0.82 (mg/kg)*			Pakistan	37	Zaib-Un-Nisa et al. 2015	did not specify if wet or dry weight. If dry weight, did not report %moisture to calculate wet weight values.
Bird	California condor	Gymnogyps californianus	246 (ng/mL ww)		24.6	California	18	Church et al. 2006
Bird	Cape griffon	Gyps coprotheres	18.95 (μg/dL ww)		8.5	Rural	23	Naidoo et al. 2017
Bird	Cape griffon	Gyps coprotheres	29.4 (μg/dL ww)		29.4	Urban	26	Naidoo et al. 2017
Bird	Cape griffon	Gyps coprotheres	29.7 (μg/dL ww)		29.7	Dronfield Nature Reserve, South Africa	15	van den Heever et al. 2019
Reptiles	Caspian pond turtles	Mauremys caspica	0.52 (μg/g ww)	0.52	52	Iran	40	Adel et al. 2017
Bird	Chicken	Gallus gallus domesticus	13 (μg/dL ww)		13	Sydney, Australia	69	Yazdanparast et al 2022
Bird	Cinereous vulture	Aegypius monachus	22 (ng/ml ww)		2.2	Spain	18	Sánchez 2017
Bird	Cinereous vulture	Aegypius monachus	70.07 (ng/ml ww)	0.07007	7.007	Spain	13	Rodriguez-Ramos et al. 2009
Birds	Common blackbird	Turdus merula	0.05 (μg/g ww)	0.05	5	Rural; Vernierfontaine, France	12	Scheifler et al. 2006
Birds	Common blackbird	Turdus merula	0.15 (μg/g ww)	0.15	15	Urban; Besançon, Eastern France	11	Scheifler et al. 2006
Birds	Common eider	Somateria mollissima	55 (μg/L ww)		5.5	Christiansø island, Central Baltic Sea; 2017; Day 24	27	Lam et al. 2020
Birds	Common eider	Somateria mollissima	258 (μg/L ww)		25.8	Christiansø island, Central Baltic Sea; 2018; Day 24	23	Lam et al. 2020
Bird	Common raven	Corvus corax	0.09 (μg/g ww)	0.09	9	Pacific Northwest	124	Herring et al. 2018
Bird	Common raven	Corvus corax	0.106 (μg/g ww)	0.106	10.6	Oregon	68	Herring et al. 2021
Bird	Coot	Coots Fulica atra	2.0 (μg/dL ww)		2	Medina and Salada lagoons, Spain	37	Martinez-Haro et al. 2011
Bird	Coot	Coots Fulica atra	0.04 (μg/g ww)	0.04	4	Poland; Hunting	13	Binkowski et al. 2015
Bird	Coot	Coots Fulica atra	0.09 (μg/g ww)	0.09	9	Poland; Reference	12	Binkowski et al. 2015
Birds	Crested pigeon	Ocyphaps lophotes	82.1 (μg/dL ww)		82.1	Broken Hill, New South Wales, Australia	41	Gillings et al. 2024
Bird	Eastern bluebird	Sialia sialis	0.15 (mg/kg dw)	0.033	3.3	Reference sites; converted to wet weight using 78.26% moisture referenced in study: Hg*((100-78.26)/100) = 0.15*((100-78.26)/100 = .033 mg/kg ww	38	Brasso et al. 2023
Bird	Eastern bluebird	Sialia sialis	2.15 (mg/kg dw)	0.47	47	Contaminated sites; converted to wet weight using 78.26% moisture referenced in study: Hg*((100-78.26)/100) = 2.15*((100-78.26)/100 = 0.47 mg/kg ww	42	Brasso et al. 2023
Bird	Eastern towhee	Pipilo erythrophthalmus	1.61 (mg/kg dw)	0.35	35	Contaminated sites; converted to wet weight using 78.26% moisture referenced in study: Hg*((100-78.26)/100) = 1.61*((100-78.26)/100 = .35 mg/kg ww	14	Brasso et al. 2023
Birds	Egyptian vulture	Neophron percnopterus majorensis	8.3 (μg/dL ww)		8.3	Canary Islands, Spain	118	Gangoso et al. 2024
Bird	Field sparrow	Spizella pusilla	0.1 (mg/kg dw)	0.022	2.2	Reference sites; converted to wet weight using 78.26% moisture referenced in study: Hg*((100-78.26)/100) = 0.1*((100-78.26)/100 = .022 mg/kg ww	17	Brasso et al. 2023
Bird	Field sparrow	Spizella pusilla	1.025 (mg/kg dw)	0.22	22	Contaminated sites; converted to wet weight using 78.26% moisture referenced in study: Hg*((100-78.26)/100) = 1.025*((100-78.26)/100 = .22 mg/kg ww	35	Brasso et al. 2023
Reptiles	Flatback turtle	Natator depressus	< 0.1 (μg/L ww)		<0.01	South End, Curtis Island, Gladstone, Queensland, Australia	20	Ikonomopoulou et al. 2011	Blood pb below limit of detection requirement of 0.1 μg/L
Birds	Glossy ibis	Plegadis falcinellus	0.061 (mg/L ww)		6.1	Donana National Park	10	Benito et al. 1999
Birds	Golden eagle	Aquila chrysaetos	11 (μg/L ww)		1.1	States in four major flyways throughout continental USA; mean includes all birds, not only those labeled as poisoned in paper	74	Slabe et al. 2022
Bird	Golden eagle	Aquila chrysaetos	188.64 (ppb ww)	0.18864	18.864	Sweden	16	Ecke et al. 2017
Mammals	Gray wolf	Canis lupus	0.5 (μg/dL ww)		0.5	Wyoming, Idaho, Montana, USA	12	Rogers 2010
Birds	Greater flamingo	Phoenicopterus ruber	0.076 (mg/L ww)		7.6	Donana National Park	20	Benito et al. 1999
Reptiles	Greek tortoise	Testudo graeca	6.21 (μg/dL ww)		6.21	Spain; Free-living, brought to rehab <6 months	16	Martinez-Lopez et al. 2010
Reptiles	Greek tortoise	Testudo graeca	12.41 (μg/dL ww)		12.41	Africa; Free-living, brought to rehab <6 months	19	Martinez-Lopez et al. 2010
Reptiles	Green turtle	Chelonia mydas	1260 (ng/g ww)*		1.26	San Diego Bay, CA	30	Komoroske et al. 2011	Did not specify proportion of juveniles and adults
Birds	Grey heron	Ardea cinerea	0.015 (mg/L ww)		1.5	Donana National Park	20	Benito et al. 1999
Bird	Griffon vulture	Gyps fulvus	144.41 (ng/ml ww)	0.14441	14.441	Spain	56	Rodriguez-Ramos et al. 2009
Bird	Griffon vulture	Gyps fulvus	15.32 (μg/dL ww)		15.32	Alcoy, Alicante	36	Espin et al. 2014
Bird	Griffon vulture	Gyps fulvus	15.78 (μg/dL ww)		15.78	Spain	32	Gonzalez et al. 2017
Bird	Griffon vulture	Gyps fulvus	29.67 (μg/dL ww)		29.67	Portugal	24	Carneiro et al. 2015
Bird	Griffon vulture	Gyps fulvus	384 (ng/ml ww)		38.4	Spain	118	Sánchez 2017
Bird	Griffon vulture	Gyps fulvus	41.44 (μg/dL ww)		41.44	Cinctorres, Castellon	30	Espin et al. 2014
Bird	Griffon vulture	Gyps fulvus	42.22 (μg/dL ww)		42.22	Catalonia, Spain	30	Carneiro et al. 2015
Bird	Griffon vulture	Gyps fulvus	43.07 (μg/dL ww)		43.07	Cazorla National Park	23	Garcia-Fernandez et al. 2005
Mammals	Grizzly bear	Ursus arctos horribilis	5.5 (μg/dL ww)		5.5	Wyoming, Idaho, Montana, USA	82	Rogers 2010
Mammals	Harbor seal	Phoca vitulina	8.6 (μg/L ww)		0.86	Kolumbus Loch and Lorenzenplate, Wadden Sea	18	Dupont et al. 2013
Mammals	Horse	Equus caballus	0.28 (mg/L ww)	0.28	28	Gansu province, China; Farmland near smelting operations	10	Liu 2003
Birds	House sparrow	Passer domesticus	43 (μg/dL ww)		43	Broken Hill, New South Wales, Australia	446	Gillings et al. 2024
Mammals	Iberian ibex	Capra pyrenaica	0.01 (μg/g ww)		1	Sierra Nevada Natural Space	25	Ráez-Bravo et al. 2015
Reptiles	Indian flapshell turtle	Lissemys punctata	0.61 (mg/kg)*			Pakistan	40	Zaib-Un-Nisa et al. 2015	did not specify if wet or dry weight. If dry weight, did not report %moisture to calculate wet weight values.
Reptiles	Indian roofed turtle	Kachuga tecta	0.43 (mg/kg)*			Pakistan	10	Zaib-Un-Nisa et al. 2015	did not specify if wet or dry weight. If dry weight, did not report %moisture to calculate wet weight values.
Bird	Indigo bunting	Passerina cyanea	.23 (mg/kg dw)	0.05	5	Reference sites; converted to wet weight using 78.26% moisture referenced in study: Hg*((100-78.26)/100) = 0.23*((100-78.26)/100 = 0.05 mg/kg ww	17	Brasso et al. 2023
Bird	Indigo bunting	Passerina cyanea	1.32 (mg/kg dw)	0.29	29	Contaminated sites; converted to wet weight using 78.26% moisture referenced in study: Hg*((100-78.26)/100) =1.32*((100-78.26)/100 = .29 mg/kg ww	35	Brasso et al. 2023
Bird	Kea	Nestor notabilis	0.428 (mg/L ww)	0.428	42.8	Aoraki/Mount Cook National Park, New Zeland	38	Mclelland et al. 2010
Reptiles	Kemp's ridley turtle	Lepidochelys kempii	11 (ng/g ww)	0.011	1.1	Texas and Louisiana coasts in Gulf of Mexico	106	Kenyon et al. 2001
Reptiles	Kemp's ridley turtle	Lepidochelys kempii	0.06 (μg/g ww)	0.06	6	Tamaulipas, Mexico	83	Zavala-Felix et al. 2022
Reptiles	Leatherback turtle	Dermochelys coriacea	0.18 (μg/g ww)	0.18	18	Yalimapo beach, French Guiana	78	Guirlet et al. 2008
Reptiles	Loggerhead sea turtle	Caretta caretta	0.02 (μg/ml ww)	0.02	2	Atlantic Ocean	30	Bucchia et al. 2015
Reptiles	Loggerhead sea turtle	Caretta caretta	0.02 (μg/ml ww)	0.02	2	Adriatic Sea	35	Bucchia et al. 2015
Reptiles	Loggerhead sea turtle	Caretta caretta	<0.01 (μg/g ww)*		<1	Puerto López Mateos, BCS	22	Ley-Quiñónez et al. 2011	Blood pb below limit of detection requirement of 0.01 μg/g
Bird	Mallard	Anas platyrhynchos	0.09 (μg/g ww)	0.09	9	Poland; Reference	28	Binkowski et al. 2015
Bird	Mallard	Anas platyrhynchos	0.10 (μg/g ww)	0.1	10	Poland; Hunting	31	Binkowski et al. 2015
Bird	Mallard	Anas platyrhynchos	11.2 (μg/dL ww)		11.2	Medina and Salada lagoons, Spain	54	Martinez-Haro et al. 2011
Bird	Mute swan	Cygnus olor	0.052 (μg/g ww)	0.052	5.2	Poland; rural	34	Kucharska et al. 2022
Bird	Mute swan	Cygnus olor	0.102 (μg/g ww)	0.102	10.2	Poland; urban	29	Kucharska et al. 2022
Birds	Mute swan	Cygnus olor	2.7 (μmol/L)*			Cheshire, UK	43	Kelly and Kelly 2005	N = 11 juveniles, 32 adults; mean BLL is pooled and results did not report if age predicted BLL; did not specify if wet or dry weight
Reptiles	Nile crocodile	Crocodylus niloticus	63.71 (μg/dL ww)		63.71	South Africa	34	Warner et al. 2016
Reptiles	Nile crocodile	Crocodylus niloticus	2500 (ng/ml ww)	2.5	250	Lake St. Luca, South Africa (only wild caught)	22	Humphries et al. 2022
Bird	North Island Kaka	Nestor meridionalis septentrionalis	10.87 (μg/dL ww)		10.87	Wellington, New Zealand	16	Sriram et al. 2018
Bird	Northern cardinal	Cardinalis cardinalis	2.50 (mg/kg dw)	0.46	46	Mining; converted to wet weight using 81.7% moisture referenced in study: Hg*((100-82)/100) = 2.5*((100-81.7)/100 = 0.46 mg/kg ww	15	Beyer et al. 2013
Bird	Northern cardinal	Cardinalis cardinalis	0.05 (mg/kg dw)	0.01	1	Reference sites; converted to wet weight using 78.26% moisture referenced in study: Hg*((100-78.26)/100) = 0.05*((100-78.26)/100 = 0.01 mg/kg ww	16	Brasso et al. 2023
Bird	Northern cardinal	Cardinalis cardinalis	0.12 (mg/kg dw)	0.022	2.2	Reference; converted to wet weight using 81.7% moisture referenced in study: Hg*((100-82)/100) = 0.12*((100-81.7)/100 =	18	Beyer et al. 2013
Bird	Northern cardinal	Cardinalis cardinalis	1.71 (mg/kg dw)	0.37	37	Contaminated sites; converted to wet weight using 78.26% moisture referenced in study: Hg*((100-78.26)/100) = 1.71*((100-78.26)/100 = .37 mg/kg ww	51	Brasso et al. 2023
Bird	Northern mockingbird	Mimus polyglottos	10 (μg/dL ww)		10	Uptown, New Orleans; high lead neighborhood	19	McClelland et al. 2019
Reptiles	Northern water snake	Nerodia sipedon	49 (ng/g ww)	0.049	4.9	East Fork Poplar Creek, TN; known heavy metal contamination (N = 20) and Little River, TN; reference site (N = 27)	46	Burger et al. 2005	Mean BLL was reported with reference and contaminated samples pooled
Reptiles	Northern water snake	Nerodia sipedon	49 (ppb ww)		4.9	Little River and East Fork Poplar Creek, Tennessee	36	Burger et al. 2007
Reptiles	Northern water snake	Nerodia sipedon	108 (ppb ww)		10.8	Raritan Canal, New Jersey	16	Burger et al. 2007
Reptiles	Pine snake	Pituophis melanoleucus	88.8 (ppb, ng/g ww)	0.088	8.88	Pine Barrens, New Jersey	29	Burger et al. 2017
Birds	Pochard	Aythya ferina	0.073 (mg/L ww)		7.3	Donana National Park	10	Benito et al. 1999
Reptiles	Pond Turtle	Mauremys leprosa	9.55 (μg/dL ww)		9.55	Rambla de las Moreras, Spain; Drainage from mining upriver	42	Martinez-Lopez et al. 2017
Bird	Red kite	Milvus milvus	43 (ng/ml ww)		4.3	Spain	18	Sánchez 2017
Reptiles	Red-headed Amazon river turtle	Podocnemis erythrocephala	25.4 (ppb ww)		2.54	Tributaries of the Rio Negro in the Amazon of Brazil	39	Burger et al. 2010
Bird	Red-tailed hawk	Buteo jamaicensis	0.023 (μg/g ww)	0.023	2.3	Oregon	41	Herring et al. 2021
Bird	Rock pigeon	Columbia livia	4.7 (μg/dL ww)		4.7	Lukinë, Kosovo; Control	20	Memishi et al. 2020
Bird	Rock pigeon	Columbia livia	17.1 (μg/dL ww)		17.1	Mitrovicë, Kosovo; Smelting site	20	Memishi et al. 2020
Birds	Rock pigeon	Columba livia	47.8 (μg/dL ww)		47.8	Broken Hill, New South Wales, Australia	40	Gillings et al. 2024
Mammals	Sheep	Ovis aries	0.34 (mg/L ww)	0.34	34	Gansu province, China; Farmland near smelting operations	15	Liu 2003
Reptiles	Six-tubercled Amazon river turtle	Podocnemis sextuberculata	9.1 (ppb ww)		0.91	Tributaries of the Rio Negro in the Amazon of Brazil	12	Burger et al. 2010
Birds	Spoonbill	Platalea leucorodia	0.008 (mg/L ww)		0.8	Donana National Park	30	Benito et al. 1999
Bird	Swainson's hawk	Buteo swainsoni	0.040 (μg/g ww)	0.04	4	Oregon	42	Herring et al. 2021
Mammals	Tasmanian devil	Sarcophilus harrisii	0.84 (μg/dL ww)		0.84	Surrey Hills, northwest Tasmania; pre-culling event	23	Jones et al. 2024	N = 11 juveniles, 9 adults; according to results age did not predict BLL
Mammals	Tasmanian devil	Sarcophilus harrisii	1.50 (μg/dL ww)		1.5	Surrey Hills, northwest Tasmania; post-culling event	15	Jones et al. 2024
Mammals	Tasmanian devil	Sarcophilus harrisii	0.09 (μmol/L ww)	0.09	9	Tasmania	131	Hivert et al.2018
Bird	Turkey vulture	Cathartes aura	0.06 (μg/g ww)	0.06	6	Pacific Northwest	81	Herring et al. 2018
Reptiles	Wall lizard	Podarcis muralis	34.8 (μg/dL ww)		34.8	Park, Cincinnati, OH	45	Moore et al. 2025
Reptiles	Wall lizard	Podarcis muralis	42.7 (μg/dL ww)		42.7	Roadside, Cincinnati, OH	26	Moore et al. 2025
Birds	White stork	Ciconia ciconia	0.071 (mg/L ww)		7.1	Donana National Park	30	Benito et al. 1999
Bird	White-backed vulture	Gyps africanus	10.6 (μg/dL ww)		10.6	Botswana	477	Kenny et al. 2015
Bird	White-backed vulture	Gyps africanus	10.70 (μg/dL ww)		10.7	Africa	566	Garbett et al. 2018
Bird	White-backed vulture	Gyps africanus	20.9 (μg/dL ww)		13.23	Rural	83	Naidoo et al. 2017
Bird	White-backed vulture	Gyps africanus	15.4 (μg/dL ww)		23.1	Dronfield Nature Reserve, South Africa	15	van den Heever et al. 2019
Bird	White-backed vulture	Gyps africanus	23.835 (μg/dL ww)		23.835	Urban	13	Naidoo et al. 2017
Birds	White-plumed honeyeater	Lichenostomus ornatus	30.3 (μg/dL ww)		30.3	Broken Hill, New South Wales, Australia	49	Gillings et al. 2024
Bird	Whooper swan	Cygnus cygnus	19.4 (μg/dL ww)		19.4	2012 Scotland	30	Newth et al. 2016
Bird	Whooper swan	Cygnus cygnus	20 (μg/dL ww)		20	2013 Scotland	58	Newth et al. 2016
Bird	Whooper swan	Cygnus cygnus	13.23 (μg/dL ww)		20.9	2010 England	29	Newth et al. 2016
Bird	Whooper swan	Cygnus cygnus	24.5 (μg/dL ww)		24.5	2012 England	39	Newth et al. 2016
Bird	Whooper swan	Cygnus cygnus	26.4 (μg/dL ww)		26.4	2010 Scotland	135	Newth et al. 2016
Mammals	Wood mice	Apodemus sylvaticus l	25.96 (μg/L ww)		2.6	Zoersel, reference site, Belgium	24	Rogival et al. 2006
Mammals	Wood mice	Apodemus sylvaticus l	41.57 (μg/L ww)		4.16	Fort 4, Belgium	23	Rogival et al. 2006
Mammals	Wood mice	Apodemus sylvaticus l	55.99 (μg/L ww)		5.6	Fort7, Belgium	29	Rogival et al. 2006
Mammals	Wood mice	Apodemus sylvaticus l	124.82 (μg/L ww)		12.48	Fort 8, Belgium	29	Rogival et al. 2006
Mammals	Wood mice	Apodemus sylvaticus l	175.80 (μg/L ww)		17.58	Umicore, Belgium; near pollution source	21	Rogival et al. 2006
Birds	Yellow-legged gull	Larus cachinnans	0.02 (mg/L ww)		2	Donana National Park	10	Benito et al. 1999

### Sheet: Highest mean per species
ID	Common name	BloodPb (μg/dL ww)	Reference - See References S1 for full details
1	Bottlenose dolphin	0.3	Bryan et al. 2007
2	Gray wolf	0.5	Rogers 2010
3	Spoonbill	0.8	Benito et al. 1999
4	Harbor seal	0.86	Dupont et al. 2013
5	Six-tubercled Amazon river turtle	0.91	Burger et al. 2010
6	Iberian ibex	1	Ráez-Bravo et al. 2015
7	Grey heron	1.5	Benito et al. 1999
8	Black bear	1.9	Rogers 2010
9	Black-headed gull	1.99	Ushine et al. 2022
10	Loggerhead sea turtle	2	Bucchia et al. 2015
11	Yellow-legged gull	2	Benito et al. 1999
12	Red-tailed hawk	2.3	Herring et al. 2021
13	Red-headed Amazon river turtle	2.54	Burger et al. 2010
14	Swainson's hawk	4	Herring et al. 2021
15	Red kite	4.3	Sánchez 2017
16	Bearded vulture	4.87	Hernandez and Margalida 2009
17	Grizzly bear	5.5	Rogers 2010
18	Banded water snake	5.6	Burger et al. 2007
19	Turkey vulture	6	Herring et al. 2018
20	Kemp's ridley turtle	6	Zavala-Felix et al. 2022
21	Glossy ibis	6.1	Benito et al. 1999
22	Cinereous vulture	7.007	Rodriguez-Ramos et al. 2009
23	White stork	7.1	Benito et al. 1999
24	Pochard	7.3	Benito et al. 1999
25	Greater flamingo	7.6	Benito et al. 1999
26	Egyptian vulture	8.3	Gangoso et al. 2024
27	Pine snake	8.8	Burger et al. 2017
28	Tasmanian devil	9	Hivert et al.2018
29	Coot	9	Martinez-Haro et al. 2011
30	Pond Turtle	9.55	Martinez-Lopez et al. 2017
31	Brown bear	9.66	Fuchs et al. 2021
32	Mallard	10	Martinez-Haro et al. 2011
33	Northern mockingbird	10	McClelland et al. 2019
34	Mute swan	10.2	Kucharska et al. 2022
35	Common raven	10.6	Herring et al. 2021
36	Northern water snake	10.8	Burger et al. 2007
37	North Island Kaka	10.87	Sriram et al. 2018
38	Greek tortoise	12.41	Martinez-Lopez et al. 2010
39	Chicken	13	Yazdanparast et al 2022
40	Common blackbird	15	Scheifler et al. 2006
41	Andean condor	15.47	Wiemeyer et al. 2017
42	Wood mouse	17.58	Rogival et al. 2006
43	Leatherback turtle	18	Guirlet et al. 2008
44	Golden eagle	18.864	Ecke et al. 2017
45	Bald eagle	19	Slabe et al. 2022
46	Black kite	19.43	Carneiro et al. 2018
47	Field sparrow	22	Brasso et al. 2023
48	White-backed vulture	23.835	Naidoo et al. 2017
49	California condor	24.6	Church et al. 2006
50	Common eider	25.8	Lam et al. 2020
51	Whooper swan	26.4	Newth et al. 2016
52	Horse	28	Liu 2003
53	Indigo bunting	29	Brasso et al. 2023
54	Cape griffon	29.7	van den Heever et al. 2019
55	White-plumed honeyeater	30.3	Gillings et al. 2024
56	Sheep	34	Liu 2003
57	Eastern towhee	35	Brasso et al. 2023
58	Wall lizard	42.7	Moore et al. 2025
59	Kea	42.8	Mclelland et al. 2010
60	House sparrow	43	Gillings et al. 2024
61	Griffon vulture	43.07	Garcia-Fernandez et al. 2005
62	American robin	44	Brasso et al. 2023
63	Northen cardinal	46	Beyer et al. 2013
64	Eastern bluebird	47	Brasso et al. 2023
65	Rock pigeon	47.8	Gillings et al. 2024
66	American alligator	49.45	Nilsen et al. 2019
67	Caspian pond turtle	52	Adel et al. 2017
68	Crested pigeon	82.1	Gillings et al. 2024
69	Nile crocodile	250	Humphries et al. 2022
70	Brown anole	955	Current study

### Sheet: Lethal examples
ID	CommonName	Species	BloodPb	Reference
27	Cape griffon	Gyps coprotheres	100	Naidoo et al. 2017
45	Griffon vulture	Gyps fulvus	968.82	Carneiro et al. 2016
48	Griffon vulture	Gyps fulvus	805	Horowitz et al. 2014
52	Golden eagle	Aquila chrysaetos	57.3	Ecke et al. 2017
61	California condor	Gymnogyps californianus	1100	Finkelstein et al. 2010
